# Signatures for conserved phenolic-based acclimation responses to UV in a unicellular algal sister of land plants

**DOI:** 10.64898/2026.11.05.764526

**Authors:** Cäcilia F. Kunz, Deborah Schopp, Ilka N Abreu, Tatyana Darienko, Janine Fürst-Jansen, Stefanie König, Ivo Feussner, Maike Lorenz, Jan de Vries

## Abstract

Ultraviolet (UV) light is a major stressor that particularly comes to bear in the terrestrial habitat. As such it is among the major challenges that the earliest land plants had to overcome. The closest algal relatives of land plants, the zygnematophytes, are single celled and filamentous algae that—in the context of their terrestrial and freshwater habitats— have diverse adaptations to UV irradiance. As such, contextualized with data on land plants, zygnematophyte algae harbor important information for inferring how the earliest land plants have acclimated to UV. Here we exposed the unicellular zygnematophyte model *Mesotaenium* to daily UV irradiance and assessed its response through microscopy, untargeted metabolomics, and global gene expression profiling using transcriptomics. Our data reveal cell biological acclimation by formation of lipid droplets. Further, we find that the cells accumulated chemodiverse coumarin-like derivatives. Altogether, our data suggest that acclimation to long-term UV exposure is composed of building blocks of a molecular chassis conserved with that of land plants, underpinned by phenolics and genes that are tied to their biosynthesis. From this chassis, divergent evolutionary trajectories have assembled them into a divergent conformation—one of which ushering in the emergence of the phenylpropanoid pathway.
