## Supplemental Table S1 for "Signatures for conserved phenolic-based acclimation responses to UV in a unicellular algal sister of land plants"

### Sheet: Supplemental Table S1
Supplemental Table S1 – Differentially regulated metabolite features (UV vs. Control)
Settings: FC threshold ≥ 4.0 (UV/C direction) | FDR p-value < 0.001 | Unpaired t-test, equal variance | Up-regulated: 74 | Down-regulated: 44
#	Feature ID	Ion mode	Monoisotopic mass (Da)	RT (min)	FC (UV/C)	log₂(FC)	FDR p-value	Regulation
1	N_U_325	Negative	378.095	3.2	25.704	4.6839	8.7926e-15	Up
2	P_U_500	Positive	560.297	3.7	11.319	3.5007	8.7926e-15	Up
3	P_U_328	Positive	487.174	1.79	80.011	6.3221	9.1334e-15	Up
4	P_U_376	Positive	560.296	2.19	10.534	3.397	1.5524e-14	Up
5	P_U_418	Positive	112.064	2.6	16.736	4.0649	2.8406e-14	Up
6	P_U_427	Positive	234.053	2.71	60.274	5.9135	7.5183e-14	Up
7	P_U_1141	Positive	888.629	7.09	8.1853	3.033	1.1425e-13	Up
8	P_U_1109	Positive	411.202	6.94	4.0011	2.0004	1.5964e-13	Up
9	N_U_326	Negative	570.159	3.23	27.094	4.7599	2.8001e-13	Up
10	N_U_615	Negative	567.354	6.94	4.8289	2.2717	2.9828e-13	Up
11	N_U_293	Negative	396.106	2.59	47.706	5.5761	3.1073e-13	Up
12	N_U_297	Negative	396.106	2.71	148.63	7.2156	3.5287e-13	Up
13	P_U_411	Positive	408.18	2.58	9.9839	3.3196	4.0956e-13	Up
14	N_U_367	Negative	570.158	3.6	11.153	3.4794	4.4715e-13	Up
15	P_U_1117	Positive	499.387	6.99	4.2798	2.0975	6.0003e-13	Up
16	N_U_376	Negative	392.112	3.75	25.559	4.6758	9.6619e-13	Up
17	N_U_286	Negative	400.064	2.51	10.894	3.4454	9.6619e-13	Up
18	P_U_414	Positive	600.196	2.59	83.539	6.3844	1.3391e-12	Up
19	N_U_366	Negative	786.164	3.6	7.4171	2.8909	2.1946e-12	Up
20	P_U_375	Positive	250.048	2.17	48.197	5.5909	3.372e-12	Up
21	P_U_415	Positive	534.196	2.59	37.179	5.2164	3.4524e-12	Up
22	N_U_287	Negative	424.064	2.54	5.9341	2.569	3.5662e-12	Up
23	N_U_430	Negative	378.095	4.47	7.062	2.8201	5.4498e-12	Up
24	P_U_374	Positive	250.048	2.17	401.16	8.648	6.9156e-12	Up
25	P_U_428	Positive	396.106	2.71	35.404	5.1459	1.1762e-11	Up
26	N_U_271	Negative	458.106	2.11	23.292	4.5418	1.1783e-11	Up
27	P_U_460	Positive	643.176	3.27	5.2941	2.4044	1.8159e-11	Up
28	P_U_453	Positive	560.296	3.11	96.871	6.598	2.5844e-11	Up
29	P_U_333	Positive	612.298	1.8	4.052	2.0186	2.6227e-11	Up
30	P_U_461	Positive	770.167	3.3	11.748	3.5544	4.0434e-11	Up
31	P_U_495	Positive	624.111	3.6	4.7928	2.2609	5.439e-11	Up
32	N_U_273	Negative	412.101	2.17	41.862	5.3876	1.1704e-10	Up
33	N_U_374	Negative	770.169	3.72	279.5	8.1267	1.2154e-10	Up
34	P_U_318	Positive	921.309	1.73	4.0825	2.0295	1.3102e-10	Up
35	N_U_332	Negative	770.17	3.3	60.019	5.9074	1.3727e-10	Up
36	N_U_686	Negative	632.319	7.41	4.4271	2.1464	1.3727e-10	Up
37	N_U_385	Negative	770.169	3.86	21.303	4.413	1.4576e-10	Up
38	P_U_496	Positive	570.158	3.61	32.272	5.0122	1.48e-10	Up
39	N_U_364	Negative	832.17	3.58	7.854	2.9734	2.2203e-10	Up
40	P_U_334	Positive	1050.35	1.81	4.2399	2.084	2.6813e-10	Up
41	P_U_287	Positive	442.127	1.49	11.277	3.4953	1.0933e-09	Up
42	N_U_369	Negative	786.164	3.66	5.119	2.3559	1.1304e-09	Up
43	P_U_867	Positive	430.367	6.35	4.834	2.2732	1.8055e-09	Up
44	P_U_392	Positive	440.136	2.35	8.1664	3.0297	2.4843e-09	Up
45	P_U_501	Positive	408.106	3.7	4.1249	2.0444	3.1679e-09	Up
46	P_U_429	Positive	248.032	2.73	4.3587	2.1239	3.7568e-09	Up
47	P_U_180	Positive	364.232	0.92	5.6145	2.4891	4.5426e-09	Up
48	N_U_390	Negative	786.165	3.96	4.1859	2.0655	4.6276e-09	Up
49	N_U_232	Negative	516.17	1.68	4.8283	2.2715	4.7308e-09	Up
50	P_U_393	Positive	468.131	2.36	9.5793	3.2599	5.5521e-09	Up
51	N_U_279	Negative	400.064	2.34	23.266	4.5401	6.6095e-09	Up
52	P_U_498	Positive	624.111	3.66	4.4985	2.1694	7.6859e-09	Up
53	N_U_424	Negative	608.116	4.29	6.0776	2.6035	9.5033e-09	Up
54	P_U_431	Positive	450.058	2.76	89.435	6.4828	9.9134e-09	Up
55	N_U_298	Negative	572.138	2.72	4.2777	2.0968	9.9389e-09	Up
56	P_U_288	Positive	582.288	1.5	9.6351	3.2683	1.2011e-08	Up
57	N_U_301	Negative	774.164	2.75	68.3	6.0938	3.1611e-08	Up
58	P_U_499	Positive	262.048	3.69	4.0217	2.0078	3.2903e-08	Up
59	P_U_419	Positive	442.232	2.6	4.1864	2.0657	4.7093e-08	Up
60	P_U_951	Positive	990.712	6.51	6.6917	2.7424	4.9263e-08	Up
61	N_U_159	Negative	625.341	0.94	4.2857	2.0995	5.7188e-08	Up
62	P_U_190	Positive	1022.54	0.94	4.2013	2.0708	7.7946e-08	Up
63	N_U_392	Negative	786.666	3.96	10.593	3.405	1.2279e-07	Up
64	N_U_362	Negative	556.142	3.56	4.6077	2.204	1.6075e-07	Up
65	P_U_516	Positive	462.059	3.96	4.9891	2.3188	4.0864e-07	Up
66	P_U_360	Positive	656.101	1.98	75.844	6.245	4.5173e-07	Up
67	N_U_387	Negative	441.091	3.9	33.12	5.0496	4.8493e-07	Up
68	P_U_18	Positive	138.09	0.47	6.2012	2.6325	1.1988e-06	Up
69	P_U_510	Positive	216.042	3.9	482.95	8.9157	4.338e-06	Up
70	N_U_386	Negative	378.095	3.9	58.486	5.87	5.0923e-06	Up
71	N_U_339	Negative	788.18	3.34	4.8365	2.274	6.7885e-06	Up
72	P_U_727	Positive	428.398	5.96	8.0393	3.0071	7.4714e-06	Up
73	P_U_275	Positive	598.283	1.37	5.7408	2.5213	5.8551e-05	Up
74	P_U_774	Positive	426.382	6.1	4.5026	2.1708	8.0095e-05	Up
75	P_U_547	Positive	692.233	4.28	0.1764	-2.5034	8.8805e-15	Down
76	N_U_423	Negative	714.215	4.28	0.1811	-2.4652	1.5524e-14	Down
77	P_U_506	Positive	365.257	3.86	0.0582	-4.1038	6.7673e-14	Down
78	N_U_306	Negative	252.027	2.9	0.2383	-2.0693	1.2903e-12	Down
79	N_U_316	Negative	222.016	3.09	0.1455	-2.7806	2.1515e-12	Down
80	P_U_388	Positive	848.237	2.29	0.1313	-2.9295	8.72e-12	Down
81	N_U_136	Negative	330.004	0.84	0.1209	-3.0478	2.2395e-10	Down
82	N_U_437	Negative	324.048	4.74	0.191	-2.3881	2.5836e-10	Down
83	N_U_312	Negative	264.027	3.01	0.1189	-3.0718	2.7646e-10	Down
84	N_U_337	Negative	222.016	3.34	0.2437	-2.0369	1.164e-09	Down
85	P_U_539	Positive	786.164	4.12	0.1264	-2.9843	1.246e-09	Down
86	N_U_317	Negative	240.027	3.1	0.222	-2.1714	1.8859e-09	Down
87	P_U_171	Positive	524.055	0.9	0.1827	-2.4529	3.6579e-09	Down
88	P_U_167	Positive	250.048	0.9	0.2417	-2.0484	6.3493e-09	Down
89	P_U_581	Positive	324.049	4.74	0.1822	-2.4564	6.6095e-09	Down
90	P_U_168	Positive	250.048	0.9	0.2413	-2.0513	7.2537e-09	Down
91	P_U_537	Positive	624.111	4.12	0.2016	-2.3106	9.0974e-08	Down
92	N_U_213	Negative	338.063	1.48	0.2354	-2.0868	9.7012e-08	Down
93	P_U_538	Positive	462.059	4.12	0.1373	-2.8649	1.0017e-07	Down
94	N_U_212	Negative	338.063	1.48	0.2354	-2.0869	1.0467e-07	Down
95	N_U_321	Negative	498.043	3.14	0.2289	-2.1269	1.735e-07	Down
96	N_U_319	Negative	484.064	3.13	0.1043	-3.261	2.1668e-07	Down
97	N_U_252	Negative	296.053	1.91	0.2213	-2.1757	3.1947e-07	Down
98	N_U_368	Negative	310.033	3.62	0.2158	-2.2124	5.8851e-07	Down
99	N_U_291	Negative	284.053	2.58	0.2238	-2.1596	6.5411e-07	Down
100	N_U_371	Negative	350.065	3.68	0.1399	-2.8374	7.9471e-07	Down
101	N_U_414	Negative	786.164	4.12	0.1146	-3.1259	8.7382e-07	Down
102	N_U_389	Negative	310.033	3.93	0.1925	-2.3772	2.4371e-06	Down
103	N_U_305	Negative	482.049	2.84	0.0976	-3.3576	2.8516e-06	Down
104	P_U_454	Positive	466.054	3.13	0.1263	-2.9848	3.0978e-06	Down
105	P_U_1179	Positive	385.283	7.19	0.2342	-2.094	3.2545e-06	Down
106	N_U_223	Negative	496.064	1.59	0.2498	-2.0013	5.9662e-06	Down
107	N_U_433	Negative	478.053	4.57	0.1752	-2.5133	2.5911e-05	Down
108	P_U_237	Positive	496.064	1.01	0.1799	-2.475	2.8876e-05	Down
109	P_U_1171	Positive	340.225	7.19	0.2492	-2.0043	3.2534e-05	Down
110	P_U_363	Positive	412.044	2.04	0.1673	-2.5798	3.2882e-05	Down
111	P_U_563	Positive	478.053	4.48	0.192	-2.3805	3.4952e-05	Down
112	N_U_214	Negative	514.074	1.5	0.2443	-2.033	4.2941e-05	Down
113	P_U_570	Positive	478.053	4.57	0.154	-2.699	4.6658e-05	Down
114	N_U_461	Negative	476.038	5.63	0.1676	-2.5772	0.00011561	Down
115	N_U_459	Negative	460.043	5.63	0.1456	-2.7798	0.0002105	Down
116	P_U_283	Positive	264.027	1.42	0.2232	-2.1639	0.00022468	Down
117	N_U_177	Negative	514.074	1	0.1302	-2.9416	0.00050927	Down
118	N_U_300	Negative	496.064	2.74	0.2369	-2.0777	0.00053261	Down
