## Supplemental Table S3 for "Signatures for conserved phenolic-based acclimation responses to UV in a unicellular algal sister of land plants"

### Sheet: Sheet1
Table S3: Significantly differentially regulated genes
value	logFC	adj.P.Val	Best hit against A.t., cutoff e-5
Me1_v2_0036400	4.94514	0.000264	#N/A
Me1_v2_0099770	4.90431	0.000217	#N/A
Me1_v2_0170380	4.01013	4.87e-06	AT5G26340
Me1_v2_0140510	3.81135	0.000337	AT5G45380
Me1_v2_0234240	3.48839	0.00173076	AT1G15520
Me1_v2_0111320	3.46784	9.01e-07	#N/A
Me1_v2_0213310	3.29137	6.48e-09	AT5G16570
Me1_v2_0111300	3.11404	5.65e-08	#N/A
Me1_v2_0147850	3.00109	3.37e-08	AT4G28310
Me1_v2_0066410	2.93867	0.000207	#N/A
Me1_v2_0190560	2.90874	1.23e-05	AT4G11050
Me1_v2_0201020	2.82163	1.71e-08	AT1G49050
Me1_v2_0041660	2.81813	8.34e-06	AT5G61000
Me1_v2_0219700	2.80221	1.02e-05	AT5G08020
Me1_v2_0064230	2.78722	1.18e-05	#N/A
Me1_v2_0111960	2.76964	2.36e-08	AT1G53540
Me1_v2_0074290	2.6976	6.69e-06	AT4G39330
Me1_v2_0099910	2.69351	1.7e-06	#N/A
Me1_v2_0136540	2.68789	0.000784	AT5G41430
Me1_v2_0187320	2.68403	1.51e-08	AT5G09870
Me1_v2_0156640	2.68303	1.53e-07	#N/A
Me1_v2_0142810	2.67352	1.59e-07	AT5G23420
Me1_v2_0087260	2.63213	1.22e-09	AT1G80740
Me1_v2_0234530	2.62985	7.88e-07	#N/A
Me1_v2_0065040	2.61608	4.71e-05	#N/A
Me1_v2_0021360	2.58269	1.27e-08	#N/A
Me1_v2_0087280	2.57592	2.1e-10	AT4G19020
Me1_v2_0134690	2.57045	7.82e-07	#N/A
Me1_v2_0195760	2.55604	2.43e-08	#N/A
Me1_v2_0224940	2.54922	3.23e-05	AT1G56710
Me1_v2_0220400	2.52895	1.27e-08	AT4G35250
Me1_v2_0217680	2.47963	9.16e-08	#N/A
Me1_v2_0173490	2.44695	1.87e-07	AT3G15850
Me1_v2_0066360	2.42416	4.16e-05	#N/A
Me1_v2_0137350	2.38137	3.73e-08	AT3G46940
Me1_v2_0142280	2.36882	1.19e-08	#N/A
Me1_v2_0108620	2.36686	2.4e-05	#N/A
Me1_v2_0178040	2.36126	9.33e-06	AT5G18990
Me1_v2_0168320	2.36082	1.99e-07	AT3G26130
Me1_v2_0123950	2.35901	7.8e-09	AT2G46980
Me1_v2_0168330	2.3543	6.55e-07	#N/A
Me1_v2_0134240	2.3384	5.82e-05	AT2G20520
Me1_v2_0108610	2.32792	2.01e-05	#N/A
Me1_v2_0064300	2.2962	5.46e-07	AT1G79530
Me1_v2_0084470	2.27666	1.15e-07	AT3G54650
Me1_v2_0092640	2.27272	6.48e-09	AT1G08600
Me1_v2_0029510	2.27083	5.28e-08	AT4G19020
Me1_v2_0208110	2.25461	1.94e-10	AT5G48480
Me1_v2_0027710	2.25293	1.88e-05	#N/A
Me1_v2_0139470	2.25215	2.84e-05	AT2G40600
Me1_v2_0176490	2.25006	8.5e-11	AT5G07400
Me1_v2_0220220	2.24706	0.00135608	#N/A
Me1_v2_0092630	2.23405	6.09e-09	AT1G08600
Me1_v2_0207360	2.22629	4.14e-06	#N/A
Me1_v2_0008440	2.22425	6.72e-06	#N/A
Me1_v2_0197210	2.22226	0.000827	AT3G10180
Me1_v2_0169010	2.19365	0.000105	AT4G39830
Me1_v2_0108730	2.19089	4.01e-10	AT2G21790
Me1_v2_0216390	2.18273	0.00284361	#N/A
Me1_v2_0160600	2.1793	7.24e-07	AT2G35190
Me1_v2_0124890	2.17922	3.1e-05	AT4G39830
Me1_v2_0181010	2.17715	2.74e-08	#N/A
Me1_v2_0126390	2.17182	1.51e-08	#N/A
Me1_v2_0117950	2.16815	0.000434	AT4G35000
Me1_v2_0193630	2.16055	5.36e-08	AT1G79610
Me1_v2_0006200	2.15383	1.61e-05	AT4G37990
Me1_v2_0218480	2.14069	9.79e-08	AT5G57160
Me1_v2_0181020	2.13603	1.33e-07	#N/A
Me1_v2_0140720	2.12906	4.57e-06	#N/A
Me1_v2_0197130	2.12424	3.86e-05	#N/A
Me1_v2_0186020	2.12348	5.56e-05	#N/A
Me1_v2_0115870	2.11483	5.44e-07	AT4G33270
Me1_v2_0150430	2.10487	7.07e-06	#N/A
Me1_v2_0185520	2.09164	0.00229005	#N/A
Me1_v2_0099270	2.0907	4.34e-08	AT4G17900
Me1_v2_0219790	2.08012	9.24e-07	AT3G09410
Me1_v2_0099670	2.07794	1.68e-07	#N/A
Me1_v2_0180870	2.07735	2.37e-06	AT4G38650
Me1_v2_0040020	2.06666	4.27e-06	AT1G05830
Me1_v2_0177280	2.0654	9.42e-07	#N/A
Me1_v2_0150440	2.05613	1.33e-06	AT5G26340
Me1_v2_0030250	2.05263	2.9e-08	AT5G49160
Me1_v2_0072760	2.0489	3.35e-05	#N/A
Me1_v2_0009240	2.04605	0.000176	#N/A
Me1_v2_0205400	2.04547	3.22e-09	AT5G49160
Me1_v2_0156890	2.02707	6.33e-11	AT3G23580
Me1_v2_0185750	2.00243	0.00179308	AT1G47980
Me1_v2_0101590	1.99632	2.62e-05	#N/A
Me1_v2_0128400	1.99033	6.94e-06	AT5G36950
Me1_v2_0234550	1.97431	2.39e-08	AT5G41580
Me1_v2_0122200	1.9712	2.19e-05	#N/A
Me1_v2_0198130	1.9695	7.04e-06	#N/A
Me1_v2_0135400	1.94603	4.84e-05	#N/A
Me1_v2_0218670	1.93462	4.39e-09	AT2G20980
Me1_v2_0102070	1.92528	0.00278032	#N/A
Me1_v2_0106300	1.92398	0.000223	AT5G05290
Me1_v2_0181740	1.92042	1.7e-06	AT3G11170
Me1_v2_0075710	1.91853	1.72e-07	#N/A
Me1_v2_0084460	1.91822	0.00189811	AT3G54650
Me1_v2_0171380	1.91178	2.77e-07	#N/A
Me1_v2_0086830	1.91055	0.000605	AT3G50530
Me1_v2_0169710	1.8947	8.65e-05	AT1G23200
Me1_v2_0122210	1.88942	3.06e-07	#N/A
Me1_v2_0205410	1.87652	2e-07	AT5G49160
Me1_v2_0153540	1.87622	0.000109	#N/A
Me1_v2_0027810	1.87338	1.58e-06	#N/A
Me1_v2_0232560	1.87099	0.000266	AT5G17920
Me1_v2_0212240	1.86759	7.49e-07	#N/A
Me1_v2_0219800	1.86546	2.86e-05	AT1G57590
Me1_v2_0190630	1.85961	0.000853	AT4G22090
Me1_v2_0153530	1.85152	1.45e-05	#N/A
Me1_v2_0134380	1.84165	8.76e-05	AT3G10960
Me1_v2_0059760	1.83978	2.81e-05	#N/A
Me1_v2_0212370	1.83407	3.67e-07	#N/A
Me1_v2_0060760	1.83304	5.57e-05	#N/A
Me1_v2_0219810	1.82569	0.00669944	AT2G26200
Me1_v2_0183830	1.81611	6.45e-08	#N/A
Me1_v2_0208900	1.81435	1.57e-05	AT1G55600
Me1_v2_0118990	1.81242	0.00296376	AT1G29390
Me1_v2_0176540	1.81059	0.00393902	AT5G26340
Me1_v2_0136660	1.8076	1.52e-05	AT5G15930
Me1_v2_0055970	1.80713	1.7e-05	AT2G26200
Me1_v2_0065890	1.79959	6.48e-09	AT5G67100
Me1_v2_0140750	1.7915	9.14e-05	AT5G51750
Me1_v2_0125340	1.78623	1.08e-08	AT2G28000
Me1_v2_0136670	1.7714	2.2e-05	#N/A
Me1_v2_0040290	1.77012	1.91e-08	#N/A
Me1_v2_0207960	1.76434	0.008022	AT5G26340
Me1_v2_0232120	1.76084	0.00420583	AT4G02050
Me1_v2_0148270	1.75919	2.11e-07	AT5G09650
Me1_v2_0181050	1.75581	2.52e-10	AT4G37980
Me1_v2_0013650	1.75275	2.23e-05	AT3G54650
Me1_v2_0075700	1.74965	1.99e-07	#N/A
Me1_v2_0206720	1.7426	0.00624199	#N/A
Me1_v2_0025730	1.7397	1.94e-10	#N/A
Me1_v2_0234040	1.73907	3.2e-05	AT3G04890
Me1_v2_0179530	1.73884	0.00738184	#N/A
Me1_v2_0215670	1.73061	0.000518	#N/A
Me1_v2_0023390	1.72543	1.73e-07	#N/A
Me1_v2_0099930	1.71723	0.000699	#N/A
Me1_v2_0054150	1.71269	2.01e-05	#N/A
Me1_v2_0101580	1.71253	2.41e-06	#N/A
Me1_v2_0136320	1.7045	1.71e-08	#N/A
Me1_v2_0218660	1.70438	1.14e-06	#N/A
Me1_v2_0093330	1.70236	1.44e-07	#N/A
Me1_v2_0060220	1.70031	4.26e-05	AT4G21070
Me1_v2_0207180	1.69579	0.000114	AT2G41860
Me1_v2_0136390	1.68835	0.00910444	#N/A
Me1_v2_0037350	1.68487	1.96e-06	#N/A
Me1_v2_0166110	1.68165	8.71e-05	#N/A
Me1_v2_0076760	1.66996	4.4e-07	AT2G19120
Me1_v2_0188670	1.66736	1.93e-06	#N/A
Me1_v2_0179490	1.6589	2.72e-05	AT2G26770
Me1_v2_0136530	1.65549	0.000987	AT5G41450
Me1_v2_0041950	1.64879	0.00227031	AT2G15240
Me1_v2_0188680	1.64534	7.99e-06	AT4G13080
Me1_v2_0223300	1.64422	6.14e-05	AT5G07720
Me1_v2_0131080	1.64185	0.000514	AT3G10960
Me1_v2_0102100	1.63935	0.000149	AT2G35660
Me1_v2_0172360	1.6355	1.3e-09	AT4G36020
Me1_v2_0213250	1.63505	1.27e-06	AT4G22130
Me1_v2_0018410	1.63273	6.37e-08	#N/A
Me1_v2_0011340	1.62754	1.85e-07	AT4G37990
Me1_v2_0170470	1.62527	5e-05	#N/A
Me1_v2_0061080	1.62158	2.05e-07	AT5G14620
Me1_v2_0016490	1.61343	9.23e-05	#N/A
Me1_v2_0077650	1.60592	2.26e-05	#N/A
Me1_v2_0204460	1.60266	5.99e-06	#N/A
Me1_v2_0098780	1.60034	3.84e-05	AT3G44050
Me1_v2_0041590	1.59341	1.79e-08	AT4G24280
Me1_v2_0035050	1.59083	0.00465518	#N/A
Me1_v2_0003940	1.58419	3.02e-05	#N/A
Me1_v2_0010370	1.5742	7.46e-07	AT1G72680
Me1_v2_0171970	1.57175	2.48e-07	AT2G30890
Me1_v2_0140740	1.57074	0.000137	#N/A
Me1_v2_0206910	1.56867	0.00189259	AT4G02050
Me1_v2_0137970	1.5684	0.00275281	AT5G59810
Me1_v2_0058580	1.566	7.75e-06	AT1G14420
Me1_v2_0183800	1.56167	3.28e-07	#N/A
Me1_v2_0206450	1.55267	8.19e-05	AT3G27640
Me1_v2_0081260	1.55075	2.51e-08	AT2G21710
Me1_v2_0081170	1.54969	3.1e-05	#N/A
Me1_v2_0052940	1.54893	1.89e-05	#N/A
Me1_v2_0098180	1.5462	1.7e-06	#N/A
Me1_v2_0138000	1.54142	0.00373653	AT5G67360
Me1_v2_0032770	1.5366	0.00284079	#N/A
Me1_v2_0219020	1.52615	3.74e-08	AT1G05120
Me1_v2_0153930	1.52566	1.17e-06	AT4G14300
Me1_v2_0131620	1.52252	3.4e-08	AT5G49910
Me1_v2_0081930	1.51925	2.65e-05	#N/A
Me1_v2_0062880	1.51397	0.000225	#N/A
Me1_v2_0181120	1.51392	9.06e-08	AT3G62130
Me1_v2_0183840	1.51302	1.84e-06	#N/A
Me1_v2_0181240	1.51297	0.00480195	AT2G01850
Me1_v2_0145550	1.51203	5.09e-05	#N/A
Me1_v2_0146890	1.51146	2.16e-05	#N/A
Me1_v2_0091030	1.50697	0.000267	AT3G13772
Me1_v2_0113690	1.5069	1.48e-08	AT1G68750
Me1_v2_0081180	1.501	5.11e-05	#N/A
Me1_v2_0052740	1.5003	0.00603842	#N/A
Me1_v2_0090750	1.49652	7.38e-06	AT4G24190
Me1_v2_0034520	1.49589	1.93e-07	#N/A
Me1_v2_0080780	1.49178	0.00016	AT2G18050
Me1_v2_0054160	1.48838	0.000102	AT2G17230
Me1_v2_0210520	1.48048	0.000124	#N/A
Me1_v2_0118980	1.47919	6.13e-06	#N/A
Me1_v2_0129160	1.47453	1.94e-10	AT2G06040
Me1_v2_0091350	1.46594	0.000295	#N/A
Me1_v2_0169500	1.46472	9.94e-05	AT3G26570
Me1_v2_0038030	1.46415	1.13e-05	AT5G52910
Me1_v2_0099870	1.46287	0.000905	#N/A
Me1_v2_0168250	1.45719	4.58e-07	AT1G57820
Me1_v2_0071850	1.45399	1.18e-06	#N/A
Me1_v2_0207800	1.45027	0.00011	AT3G60670
Me1_v2_0175670	1.44945	4.71e-07	AT1G27880
Me1_v2_0165440	1.44837	2.12e-07	#N/A
Me1_v2_0114970	1.4473	0.000533	AT2G41380
Me1_v2_0184870	1.44713	3.9e-06	AT2G03220
Me1_v2_0092760	1.44582	3.2e-06	#N/A
Me1_v2_0109560	1.44405	1.19e-08	AT3G56870
Me1_v2_0138860	1.44386	2.56e-07	AT1G08260
Me1_v2_0175690	1.44372	2.05e-08	AT1G27880
Me1_v2_0164670	1.43791	1.61e-06	AT5G35750
Me1_v2_0058600	1.43751	3.33e-05	#N/A
Me1_v2_0137550	1.43722	3.57e-05	#N/A
Me1_v2_0025670	1.43649	5.86e-05	AT3G42660
Me1_v2_0057870	1.43604	1.5e-08	#N/A
Me1_v2_0155730	1.43581	4.23e-06	#N/A
Me1_v2_0136430	1.43171	0.00062	AT5G36001
Me1_v2_0219010	1.42688	6.48e-07	AT1G05120
Me1_v2_0000450	1.42594	9.31e-08	#N/A
Me1_v2_0135360	1.425	2.3e-06	#N/A
Me1_v2_0119780	1.42367	2.38e-06	AT5G01305
Me1_v2_0050860	1.42292	2.39e-08	#N/A
Me1_v2_0054350	1.42181	6.09e-07	#N/A
Me1_v2_0060030	1.41685	0.000161	AT1G26560
Me1_v2_0010920	1.4156	2.46e-07	#N/A
Me1_v2_0105300	1.41469	1.33e-08	AT1G07370
Me1_v2_0157640	1.41242	0.000114	AT2G01060
Me1_v2_0102750	1.40711	0.00148115	#N/A
Me1_v2_0226670	1.40666	1.2e-06	AT3G19430
Me1_v2_0129560	1.40284	1.94e-10	AT1G65900
Me1_v2_0224250	1.40039	8.83e-07	AT5G15080
Me1_v2_0188650	1.39509	7.1e-05	#N/A
Me1_v2_0088530	1.39433	0.00217536	AT3G27690
Me1_v2_0060230	1.38816	7.77e-06	AT3G14067
Me1_v2_0141330	1.38179	3.35e-05	#N/A
Me1_v2_0166300	1.3795	1.61e-06	AT4G31400
Me1_v2_0050850	1.37849	1.96e-07	#N/A
Me1_v2_0201640	1.37829	6.73e-06	#N/A
Me1_v2_0016680	1.37634	2.76e-05	#N/A
Me1_v2_0122550	1.37538	0.00029	AT4G13510
Me1_v2_0182430	1.37364	0.000601	AT1G27320
Me1_v2_0086820	1.37332	0.000582	#N/A
Me1_v2_0121930	1.36717	3.72e-07	#N/A
Me1_v2_0077790	1.36172	0.000505	AT2G24100
Me1_v2_0052190	1.36131	4.39e-09	AT2G35150
Me1_v2_0175340	1.36097	2.4e-05	AT1G18260
Me1_v2_0136440	1.35847	0.00137714	#N/A
Me1_v2_0120940	1.35242	2.51e-08	AT2G21350
Me1_v2_0124510	1.35119	1.77e-08	AT1G78680
Me1_v2_0158420	1.34776	7.11e-08	AT3G42660
Me1_v2_0157370	1.3432	2.92e-06	AT2G48100
Me1_v2_0027010	1.33949	4.36e-05	#N/A
Me1_v2_0098270	1.32794	3.5e-07	AT2G31270
Me1_v2_0136410	1.324	0.000683	AT3G61180
Me1_v2_0142640	1.31885	9.26e-06	AT3G15550
Me1_v2_0055610	1.31834	8.73e-05	AT3G05660
Me1_v2_0132340	1.31798	2.32e-05	AT1G74740
Me1_v2_0177950	1.31713	9.35e-06	AT3G60810
Me1_v2_0057340	1.31528	0.0083075	AT1G47128
Me1_v2_0199970	1.31328	3.08e-05	AT2G05070
Me1_v2_0130410	1.31212	0.00149256	#N/A
Me1_v2_0092000	1.30953	0.000178	#N/A
Me1_v2_0219000	1.30687	1.43e-06	#N/A
Me1_v2_0088290	1.30561	2.99e-06	AT2G20825
Me1_v2_0168600	1.30522	2.14e-05	AT4G33430
Me1_v2_0060310	1.30503	0.000274	#N/A
Me1_v2_0105340	1.30482	0.00031	AT5G05630
Me1_v2_0211410	1.30228	0.000133	AT1G35460
Me1_v2_0164660	1.29948	6.79e-06	#N/A
Me1_v2_0144780	1.29551	7.35e-08	AT1G55490
Me1_v2_0134810	1.29368	0.00245472	AT1G66810
Me1_v2_0187940	1.29017	3.02e-08	AT1G07270
Me1_v2_0213750	1.28888	6.38e-08	AT1G30090
Me1_v2_0125080	1.28604	0.000302	#N/A
Me1_v2_0135370	1.28383	2.02e-05	#N/A
Me1_v2_0112100	1.28356	2.78e-08	#N/A
Me1_v2_0067200	1.28226	1.82e-06	#N/A
Me1_v2_0168590	1.27547	1.48e-05	#N/A
Me1_v2_0071760	1.2709	0.000224	AT3G07650
Me1_v2_0121600	1.27084	3.27e-08	AT4G35080
Me1_v2_0130420	1.27067	0.00176495	AT1G53210
Me1_v2_0112160	1.26656	7.73e-05	#N/A
Me1_v2_0039560	1.2656	0.000968	#N/A
Me1_v2_0189670	1.26394	0.000382	#N/A
Me1_v2_0207010	1.26187	2.74e-08	AT5G59440
Me1_v2_0188810	1.25967	0.000945	AT3G26370
Me1_v2_0054810	1.25572	0.000186	AT3G10520
Me1_v2_0195920	1.25455	1.15e-09	AT4G02390
Me1_v2_0231570	1.24863	1.45e-08	AT4G20325
Me1_v2_0057860	1.24609	4.14e-08	AT3G48540
Me1_v2_0200680	1.24509	2.51e-08	#N/A
Me1_v2_0108330	1.24329	0.00024	AT4G14365
Me1_v2_0059940	1.24224	2.46e-07	AT5G17300
Me1_v2_0033750	1.23708	0.00282433	AT1G53210
Me1_v2_0177260	1.2356	9.79e-06	#N/A
Me1_v2_0180850	1.23187	8.22e-07	AT5G19360
Me1_v2_0223880	1.23179	4.47e-06	AT5G53460
Me1_v2_0029440	1.23051	2.46e-07	#N/A
Me1_v2_0181000	1.22949	3.02e-08	#N/A
Me1_v2_0001620	1.22791	7.87e-06	#N/A
Me1_v2_0160840	1.22762	4.39e-07	#N/A
Me1_v2_0132820	1.22699	0.000477	AT3G19430
Me1_v2_0153190	1.22584	1.15e-09	#N/A
Me1_v2_0026290	1.22258	0.00536154	AT1G53210
Me1_v2_0068840	1.21501	1.73e-06	AT4G14880
Me1_v2_0161180	1.21095	0.00161266	AT2G35890
Me1_v2_0188710	1.20917	1.79e-07	#N/A
Me1_v2_0035830	1.20408	9.09e-06	AT1G27880
Me1_v2_0226790	1.20128	3.17e-06	AT2G18790
Me1_v2_0180990	1.20101	1.33e-08	#N/A
Me1_v2_0190980	1.19933	0.00109109	AT5G24010
Me1_v2_0095150	1.19451	0.000187	#N/A
Me1_v2_0205960	1.19319	4.24e-09	AT5G48120
Me1_v2_0112210	1.19287	2.65e-05	AT1G53540
Me1_v2_0233500	1.18882	3.21e-06	#N/A
Me1_v2_0145810	1.18809	0.00255486	#N/A
Me1_v2_0153510	1.18455	1.7e-05	#N/A
Me1_v2_0164290	1.18199	6.63e-05	AT4G35050
Me1_v2_0203670	1.18139	6.79e-06	#N/A
Me1_v2_0204070	1.18075	2.46e-08	AT5G20720
Me1_v2_0109770	1.17991	8.47e-07	AT1G04635
Me1_v2_0211450	1.17764	0.000728	AT5G47010
Me1_v2_0148150	1.17595	5.9e-08	AT3G20300
Me1_v2_0202120	1.17352	1.22e-09	AT1G08640
Me1_v2_0202130	1.17317	1.19e-08	#N/A
Me1_v2_0082830	1.17291	0.00957926	#N/A
Me1_v2_0055420	1.17283	2.51e-08	#N/A
Me1_v2_0105170	1.17271	4.04e-08	AT5G08280
Me1_v2_0212780	1.1721	1.6e-05	#N/A
Me1_v2_0214860	1.17184	6.65e-07	AT3G23940
Me1_v2_0212790	1.17106	5.05e-09	AT2G05320
Me1_v2_0101470	1.16571	0.0030591	AT1G53210
Me1_v2_0096800	1.16375	9.43e-07	AT5G04040
Me1_v2_0071490	1.16142	5.91e-05	#N/A
Me1_v2_0199370	1.16116	2.97e-05	#N/A
Me1_v2_0072990	1.16072	0.000321	AT2G20750
Me1_v2_0171390	1.15915	7.2e-06	#N/A
Me1_v2_0210840	1.1582	0.000107	AT4G13430
Me1_v2_0139360	1.15785	0.000736	#N/A
Me1_v2_0229520	1.15627	0.00120098	#N/A
Me1_v2_0123140	1.15608	0.00139279	AT1G08080
Me1_v2_0099030	1.15024	2.65e-05	#N/A
Me1_v2_0037430	1.14961	1.05e-07	#N/A
Me1_v2_0053180	1.14945	1.79e-05	AT3G27290
Me1_v2_0233750	1.14938	4.25e-06	AT1G31040
Me1_v2_0215310	1.14857	7.7e-05	AT1G61065
Me1_v2_0082210	1.14745	3.56e-06	#N/A
Me1_v2_0203020	1.1458	4.54e-06	AT5G54160
Me1_v2_0050020	1.14548	5.28e-06	AT1G05120
Me1_v2_0033040	1.14239	2.37e-07	#N/A
Me1_v2_0021480	1.14215	0.00467691	#N/A
Me1_v2_0127780	1.14103	5.15e-05	#N/A
Me1_v2_0145510	1.13853	2.41e-06	#N/A
Me1_v2_0078290	1.13594	1.26e-07	AT2G25100
Me1_v2_0129150	1.12855	4.43e-06	#N/A
Me1_v2_0117930	1.12839	6.88e-05	#N/A
Me1_v2_0206750	1.12667	0.00391025	#N/A
Me1_v2_0196340	1.12599	0.00141896	AT5G23340
Me1_v2_0227180	1.12469	0.00569998	AT5G27870
Me1_v2_0190190	1.12399	0.00142964	AT2G04220
Me1_v2_0103480	1.12356	1.5e-05	AT2G24500
Me1_v2_0166350	1.12181	0.00625884	AT1G35460
Me1_v2_0082820	1.12129	0.00806198	AT2G17230
Me1_v2_0200540	1.12071	0.00137782	#N/A
Me1_v2_0140000	1.11983	6.99e-06	#N/A
Me1_v2_0140140	1.11916	0.00416676	#N/A
Me1_v2_0055400	1.11821	4.75e-07	#N/A
Me1_v2_0055620	1.11748	8.57e-05	#N/A
Me1_v2_0029680	1.1166	4.18e-06	AT1G63420
Me1_v2_0055390	1.11469	1.61e-06	#N/A
Me1_v2_0230090	1.11133	0.000392	#N/A
Me1_v2_0063770	1.11046	4.58e-07	AT3G61150
Me1_v2_0214910	1.10679	2.1e-08	#N/A
Me1_v2_0171230	1.10642	0.00086	#N/A
Me1_v2_0127490	1.10631	2.46e-06	#N/A
Me1_v2_0041880	1.10483	4.4e-05	#N/A
Me1_v2_0200040	1.10251	4.46e-07	AT1G07220
Me1_v2_0067820	1.10057	0.00136179	AT3G20500
Me1_v2_0146200	1.09843	0.000188	#N/A
Me1_v2_0152730	1.09822	0.00140863	AT3G48140
Me1_v2_0218550	1.09569	1.21e-06	AT3G57180
Me1_v2_0138810	1.09318	2.76e-05	AT1G45474
Me1_v2_0200130	1.09221	0.000127	AT1G60060
Me1_v2_0153880	1.0915	0.000233	#N/A
Me1_v2_0019220	1.09075	0.00376749	#N/A
Me1_v2_0027320	1.08625	1.18e-05	AT3G57140
Me1_v2_0036850	1.08538	0.00353674	#N/A
Me1_v2_0156240	1.0852	4.39e-09	AT5G20850
Me1_v2_0096810	1.08361	1.23e-05	AT5G04040
Me1_v2_0133430	1.08114	0.00696783	#N/A
Me1_v2_0014120	1.08024	5.65e-08	#N/A
Me1_v2_0211680	1.07817	3.62e-07	AT5G39000
Me1_v2_0226060	1.07672	0.00223621	#N/A
Me1_v2_0128820	1.07312	0.000668	AT5G35735
Me1_v2_0073000	1.06906	0.00051	#N/A
Me1_v2_0033050	1.06882	2.44e-07	#N/A
Me1_v2_0102630	1.06742	0.00366399	#N/A
Me1_v2_0195910	1.0673	3.06e-06	#N/A
Me1_v2_0127500	1.06314	1.73e-06	AT4G11050
Me1_v2_0050440	1.06146	6.25e-07	AT4G15560
Me1_v2_0024610	1.06139	0.00120301	AT3G52820
Me1_v2_0214960	1.06114	0.00448538	#N/A
Me1_v2_0065970	1.05747	4.17e-08	AT4G02110
Me1_v2_0089060	1.05692	1.53e-07	#N/A
Me1_v2_0209150	1.0562	3.64e-07	AT5G24330
Me1_v2_0165120	1.05556	1.15e-09	AT3G60370
Me1_v2_0041690	1.05503	0.00637793	#N/A
Me1_v2_0094700	1.05412	0.00028	AT1G12580
Me1_v2_0101910	1.05222	1.01e-07	AT1G29810
Me1_v2_0168310	1.05073	3.39e-07	AT5G50970
Me1_v2_0023580	1.05048	3.23e-05	AT5G63950
Me1_v2_0193120	1.04949	0.000503	AT5G12480
Me1_v2_0165490	1.04691	0.00185687	#N/A
Me1_v2_0010670	1.04477	0.0038344	AT3G52820
Me1_v2_0015930	1.04212	4.4e-07	AT2G21730
Me1_v2_0019210	1.03658	0.000149	AT3G28860
Me1_v2_0094760	1.03604	0.00111978	AT1G12580
Me1_v2_0116920	1.03534	1.94e-05	AT5G09590
Me1_v2_0170530	1.03516	9.19e-07	AT3G60210
Me1_v2_0110460	1.03407	2.12e-06	AT4G27940
Me1_v2_0140690	1.03322	1.53e-06	AT1G26840
Me1_v2_0209140	1.03178	4.9e-07	AT5G24330
Me1_v2_0071840	1.0306	0.000121	#N/A
Me1_v2_0115170	1.02883	4.69e-05	AT5G32470
Me1_v2_0004930	1.02755	0.000234	AT3G04790
Me1_v2_0148160	1.0275	1.96e-07	AT4G24460
Me1_v2_0040990	1.02455	0.000191	#N/A
Me1_v2_0137850	1.02362	5.63e-05	AT1G19530
Me1_v2_0101900	1.02131	5.93e-08	#N/A
Me1_v2_0067810	1.01508	0.00205625	AT3G20500
Me1_v2_0078400	1.01373	4.29e-09	#N/A
Me1_v2_0163050	1.01217	0.000147	AT2G04030
Me1_v2_0102740	1.00945	0.000508	#N/A
Me1_v2_0135770	1.00663	4.09e-07	#N/A
Me1_v2_0105070	1.0065	1.36e-08	#N/A
Me1_v2_0040790	1.00525	0.000148	#N/A
Me1_v2_0159980	1.00515	3.73e-06	AT1G06290
Me1_v2_0097490	1.00381	4.27e-07	AT1G28960
Me1_v2_0201450	1.00006	9.41e-09	AT5G10980
Me1_v2_0096200	-1.00131	2.13e-07	AT4G12130
Me1_v2_0211270	-1.00318	2.13e-07	AT4G36530
Me1_v2_0020730	-1.00328	2.09e-05	#N/A
Me1_v2_0058710	-1.00488	0.00303242	AT1G05440
Me1_v2_0175260	-1.00525	6.46e-07	#N/A
Me1_v2_0138720	-1.00551	0.00220361	#N/A
Me1_v2_0085400	-1.00724	8.01e-05	#N/A
Me1_v2_0099180	-1.00762	1.73e-07	AT4G24570
Me1_v2_0213570	-1.00776	3.56e-06	AT2G36490
Me1_v2_0213010	-1.00829	0.000879	#N/A
Me1_v2_0151900	-1.00892	2.55e-07	AT4G00900
Me1_v2_0198840	-1.00948	9.62e-08	AT1G22500
Me1_v2_0186420	-1.01281	9.42e-07	#N/A
Me1_v2_0204260	-1.01418	0.00873039	AT4G15475
Me1_v2_0056220	-1.01522	0.000423	AT1G71440
Me1_v2_0158890	-1.01532	4.45e-06	AT1G26640
Me1_v2_0056820	-1.0156	0.000172	#N/A
Me1_v2_0148110	-1.01653	0.00107649	#N/A
Me1_v2_0235250	-1.01844	3.47e-05	AT3G22840
Me1_v2_0055470	-1.01984	0.000769	AT1G75430
Me1_v2_0226330	-1.02361	0.000192	AT1G20225
Me1_v2_0078660	-1.02362	0.000519	#N/A
Me1_v2_0211290	-1.02374	7.51e-05	#N/A
Me1_v2_0105780	-1.02473	8.83e-07	AT1G57770
Me1_v2_0009580	-1.02702	0.00201077	#N/A
Me1_v2_0175280	-1.02721	6.06e-05	#N/A
Me1_v2_0028070	-1.02798	2.76e-05	#N/A
Me1_v2_0122060	-1.02807	0.000431	AT5G07330
Me1_v2_0073740	-1.02944	2.79e-05	AT1G19660
Me1_v2_0057240	-1.03019	0.000125	#N/A
Me1_v2_0137890	-1.03137	2.06e-05	#N/A
Me1_v2_0230530	-1.0332	5.11e-07	AT2G03390
Me1_v2_0067620	-1.03325	3.04e-05	AT1G19250
Me1_v2_0123040	-1.03371	6.35e-06	#N/A
Me1_v2_0175620	-1.03567	1.73e-07	#N/A
Me1_v2_0165420	-1.04089	2.36e-05	AT5G06220
Me1_v2_0179900	-1.0427	8.83e-07	AT5G16550
Me1_v2_0136120	-1.04532	1.94e-10	AT2G36145
Me1_v2_0107890	-1.04736	0.00838074	AT1G49870
Me1_v2_0151880	-1.04747	1.78e-06	AT1G69523
Me1_v2_0131420	-1.05027	0.000354	AT2G45970
Me1_v2_0067630	-1.05324	2.94e-06	AT1G19250
Me1_v2_0083530	-1.0573	7.91e-06	AT2G30870
Me1_v2_0174620	-1.05889	1.94e-10	AT1G65230
Me1_v2_0058310	-1.05942	3.22e-09	#N/A
Me1_v2_0225850	-1.06011	0.000335	AT4G24710
Me1_v2_0131690	-1.06023	8.09e-05	#N/A
Me1_v2_0090070	-1.06089	0.000132	#N/A
Me1_v2_0162580	-1.06123	8.98e-06	AT3G59845
Me1_v2_0187280	-1.06648	9.23e-06	AT4G25290
Me1_v2_0230520	-1.06703	1.72e-05	#N/A
Me1_v2_0151690	-1.072	0.000164	#N/A
Me1_v2_0075470	-1.0729	3.01e-06	AT1G30360
Me1_v2_0208450	-1.07323	0.000569	AT5G43830
Me1_v2_0119590	-1.07386	3.07e-08	#N/A
Me1_v2_0091540	-1.07531	0.00941785	#N/A
Me1_v2_0024900	-1.07638	0.000281	#N/A
Me1_v2_0106620	-1.07638	0.000111	AT2G38820
Me1_v2_0079650	-1.07884	9.07e-05	AT1G63940
Me1_v2_0105790	-1.08158	1.29e-06	AT1G57770
Me1_v2_0148220	-1.08386	0.000121	AT3G19430
Me1_v2_0115600	-1.08779	6.49e-05	#N/A
Me1_v2_0100150	-1.08833	0.00102148	#N/A
Me1_v2_0199630	-1.08858	8.22e-07	AT1G77000
Me1_v2_0051440	-1.09045	4.08e-07	AT4G02730
Me1_v2_0014370	-1.09048	0.0044703	#N/A
Me1_v2_0065330	-1.0908	5.33e-05	#N/A
Me1_v2_0089420	-1.09206	8e-08	AT1G03750
Me1_v2_0123280	-1.09271	1e-08	#N/A
Me1_v2_0166100	-1.09342	7.02e-06	AT1G68010
Me1_v2_0139160	-1.09502	3.02e-08	AT3G10940
Me1_v2_0162940	-1.09526	2.38e-08	AT4G20930
Me1_v2_0165810	-1.09778	2.8e-07	AT2G47830
Me1_v2_0167240	-1.09824	3.4e-05	AT1G26640
Me1_v2_0209400	-1.09933	8.57e-06	AT1G27990
Me1_v2_0029920	-1.10022	2.36e-05	#N/A
Me1_v2_0014000	-1.10223	0.00121956	AT3G52880
Me1_v2_0182190	-1.10328	4.26e-05	AT5G67290
Me1_v2_0158170	-1.10655	1.16e-05	AT5G10860
Me1_v2_0028230	-1.10772	0.000853	#N/A
Me1_v2_0177470	-1.10798	8.83e-07	AT2G46060
Me1_v2_0196080	-1.11	5.36e-07	AT4G23920
Me1_v2_0038880	-1.11107	0.0044443	AT4G36400
Me1_v2_0179440	-1.11134	0.000222	AT5G16940
Me1_v2_0190060	-1.1114	0.00740515	AT2G19930
Me1_v2_0171870	-1.11357	0.00615546	AT3G22840
Me1_v2_0187300	-1.11531	7.2e-06	AT2G47590
Me1_v2_0034030	-1.117	0.00550813	AT3G60860
Me1_v2_0114310	-1.12016	6e-05	AT3G45770
Me1_v2_0165820	-1.12101	2.2e-08	AT2G47830
Me1_v2_0125440	-1.1212	4.39e-09	AT1G46264
Me1_v2_0214330	-1.12222	0.00271515	#N/A
Me1_v2_0158220	-1.12653	0.00624319	AT4G36400
Me1_v2_0083830	-1.12711	1.38e-06	AT1G18170
Me1_v2_0117530	-1.13073	0.00589967	#N/A
Me1_v2_0150270	-1.13156	0.0025678	#N/A
Me1_v2_0033020	-1.13293	0.000231	#N/A
Me1_v2_0096440	-1.13295	2.47e-05	AT1G57600
Me1_v2_0053630	-1.13329	1.94e-06	AT5G63840
Me1_v2_0181830	-1.13332	2.24e-06	#N/A
Me1_v2_0171940	-1.13413	0.00052	#N/A
Me1_v2_0146300	-1.13426	2.62e-05	AT4G14620
Me1_v2_0060300	-1.13702	2.42e-06	#N/A
Me1_v2_0225380	-1.13754	4.65e-09	AT2G36895
Me1_v2_0203010	-1.13864	8.06e-06	AT2G40935
Me1_v2_0190280	-1.13989	8.06e-07	AT5G59970
Me1_v2_0177580	-1.14329	5.05e-06	#N/A
Me1_v2_0130710	-1.14372	2.36e-05	AT5G60710
Me1_v2_0051870	-1.14427	1.76e-08	AT5G44190
Me1_v2_0155090	-1.14577	7e-05	AT3G63520
Me1_v2_0024100	-1.14941	5.03e-06	#N/A
Me1_v2_0109620	-1.15022	5.26e-08	AT4G20760
Me1_v2_0199120	-1.15039	7.57e-05	#N/A
Me1_v2_0065300	-1.15102	5.26e-05	AT4G19350
Me1_v2_0230770	-1.15202	7.51e-06	#N/A
Me1_v2_0057250	-1.15535	3.13e-05	#N/A
Me1_v2_0119570	-1.15582	3.5e-07	AT1G48500
Me1_v2_0062220	-1.15688	7.09e-06	#N/A
Me1_v2_0107610	-1.1575	0.000807	AT5G37450
Me1_v2_0170020	-1.15976	0.00647731	AT3G53040
Me1_v2_0067250	-1.1608	2.11e-06	AT5G63500
Me1_v2_0135150	-1.16108	9.14e-05	#N/A
Me1_v2_0192690	-1.16551	0.000121	AT5G01750
Me1_v2_0119510	-1.16643	4.58e-07	AT3G47000
Me1_v2_0189830	-1.16649	0.00392663	AT3G22840
Me1_v2_0063580	-1.16787	5.78e-07	AT2G04160
Me1_v2_0098640	-1.16871	3.52e-07	AT4G36620
Me1_v2_0059410	-1.16879	1.57e-05	AT5G19440
Me1_v2_0190080	-1.17062	4.39e-05	#N/A
Me1_v2_0067040	-1.17336	2.82e-06	AT2G04780
Me1_v2_0051150	-1.17349	1.14e-05	AT1G58370
Me1_v2_0195240	-1.17386	0.000909	#N/A
Me1_v2_0019970	-1.17576	6.83e-07	#N/A
Me1_v2_0018670	-1.17702	0.000303	#N/A
Me1_v2_0201770	-1.17832	1.3e-07	AT1G75270
Me1_v2_0199080	-1.17857	2.28e-06	#N/A
Me1_v2_0199090	-1.17861	3.23e-06	#N/A
Me1_v2_0059060	-1.17897	0.000141	#N/A
Me1_v2_0119560	-1.17922	8.14e-08	#N/A
Me1_v2_0164310	-1.1817	8.1e-06	AT2G45310
Me1_v2_0171950	-1.18437	0.000263	#N/A
Me1_v2_0120630	-1.18629	2.26e-05	AT1G48790
Me1_v2_0178740	-1.18743	5.18e-06	#N/A
Me1_v2_0117020	-1.18889	9.3e-05	AT5G50700
Me1_v2_0071770	-1.18923	0.00012	#N/A
Me1_v2_0103500	-1.19331	0.00496603	AT5G09650
Me1_v2_0195250	-1.19364	0.00134359	#N/A
Me1_v2_0222320	-1.19411	0.00108704	#N/A
Me1_v2_0152060	-1.19423	1.62e-05	#N/A
Me1_v2_0124530	-1.19468	4.75e-07	AT2G13560
Me1_v2_0203000	-1.19533	4.12e-06	AT1G05500
Me1_v2_0072040	-1.19665	0.00120318	#N/A
Me1_v2_0099900	-1.20072	3.03e-05	#N/A
Me1_v2_0192480	-1.20203	0.000347	AT2G31985
Me1_v2_0069890	-1.20684	0.00753272	#N/A
Me1_v2_0120640	-1.20761	2.46e-07	AT5G38710
Me1_v2_0218700	-1.20778	0.00774877	AT2G20635
Me1_v2_0199110	-1.20792	1.09e-05	#N/A
Me1_v2_0079640	-1.21206	0.000681	#N/A
Me1_v2_0164900	-1.21208	0.000115	#N/A
Me1_v2_0124430	-1.22113	0.000268	AT4G17380
Me1_v2_0122690	-1.22152	1.33e-08	#N/A
Me1_v2_0181610	-1.22666	0.000487	AT5G44300
Me1_v2_0098250	-1.23062	0.000108	#N/A
Me1_v2_0232660	-1.23274	3.01e-07	AT5G41960
Me1_v2_0035110	-1.2359	2.75e-05	AT5G19150
Me1_v2_0115510	-1.23639	1.16e-05	AT4G17430
Me1_v2_0038660	-1.24306	0.000946	#N/A
Me1_v2_0217330	-1.2464	4.48e-07	AT5G09870
Me1_v2_0131720	-1.24684	3.45e-05	#N/A
Me1_v2_0084770	-1.25342	2.03e-06	AT3G20790
Me1_v2_0131810	-1.25389	7.9e-07	AT5G60920
Me1_v2_0223920	-1.25462	5.23e-08	#N/A
Me1_v2_0172370	-1.25967	0.000245	AT2G37770
Me1_v2_0102580	-1.26218	1.01e-07	AT3G10690
Me1_v2_0135760	-1.26364	8.82e-06	AT1G53210
Me1_v2_0080830	-1.26529	0.000123	AT3G13450
Me1_v2_0080950	-1.26733	3.89e-09	#N/A
Me1_v2_0142470	-1.27226	8.05e-05	AT4G14690
Me1_v2_0203200	-1.27345	0.00175416	AT5G11730
Me1_v2_0073630	-1.27701	2.69e-05	AT1G52690
Me1_v2_0129310	-1.27866	2.85e-06	#N/A
Me1_v2_0053720	-1.28133	1.06e-07	#N/A
Me1_v2_0190320	-1.28289	9.49e-08	AT3G03341
Me1_v2_0001490	-1.28424	0.00152201	AT1G55960
Me1_v2_0192600	-1.28757	1.42e-07	#N/A
Me1_v2_0175610	-1.29059	2.56e-06	#N/A
Me1_v2_0144180	-1.29121	4.11e-05	#N/A
Me1_v2_0099390	-1.2939	3.1e-08	AT5G13240
Me1_v2_0187160	-1.29399	0.00675903	AT4G37470
Me1_v2_0100450	-1.29421	9.2e-05	#N/A
Me1_v2_0138800	-1.2958	3.95e-05	#N/A
Me1_v2_0089350	-1.29617	2.76e-06	AT5G48930
Me1_v2_0187290	-1.29629	9.57e-05	AT4G25290
Me1_v2_0124250	-1.29863	2.08e-09	#N/A
Me1_v2_0224750	-1.29911	0.00166416	AT2G18340
Me1_v2_0210540	-1.29945	0.00171583	#N/A
Me1_v2_0224830	-1.30259	2.71e-05	#N/A
Me1_v2_0196070	-1.30776	2.26e-06	AT5G44310
Me1_v2_0211170	-1.31093	2.31e-06	#N/A
Me1_v2_0164400	-1.31142	3.21e-06	#N/A
Me1_v2_0158580	-1.31195	2.34e-08	#N/A
Me1_v2_0145290	-1.31305	3.72e-07	#N/A
Me1_v2_0208390	-1.31692	0.0014079	#N/A
Me1_v2_0129390	-1.32066	6.46e-05	AT4G01870
Me1_v2_0088870	-1.32244	7.56e-06	#N/A
Me1_v2_0024890	-1.32578	1.57e-05	#N/A
Me1_v2_0082270	-1.32607	7.8e-09	#N/A
Me1_v2_0177590	-1.32842	4.02e-06	#N/A
Me1_v2_0091290	-1.33081	0.00398543	AT3G19050
Me1_v2_0123430	-1.33173	5.86e-06	#N/A
Me1_v2_0162120	-1.33433	8.02e-06	AT5G63840
Me1_v2_0039460	-1.33707	0.000605	AT3G59410
Me1_v2_0043670	-1.34115	0.000129	AT4G25290
Me1_v2_0122040	-1.34247	0.000337	#N/A
Me1_v2_0145520	-1.34331	0.000172	#N/A
Me1_v2_0212700	-1.34641	0.000112	AT5G64040
Me1_v2_0137400	-1.34972	5.52e-05	AT5G23240
Me1_v2_0224650	-1.35033	8.7e-06	AT1G69640
Me1_v2_0230230	-1.35137	6.27e-07	AT3G47830
Me1_v2_0191200	-1.35139	0.00155229	#N/A
Me1_v2_0183150	-1.35194	1.9e-07	AT1G52500
Me1_v2_0052840	-1.35255	2.63e-07	AT3G43240
Me1_v2_0060610	-1.35344	7.52e-09	#N/A
Me1_v2_0053620	-1.35371	1.06e-06	#N/A
Me1_v2_0117540	-1.35426	0.000655	#N/A
Me1_v2_0222910	-1.35654	1.68e-06	#N/A
Me1_v2_0159800	-1.35676	0.00054	AT2G42990
Me1_v2_0120980	-1.3587	2.38e-07	#N/A
Me1_v2_0004240	-1.36143	2.18e-05	AT5G45180
Me1_v2_0034610	-1.36462	0.000204	#N/A
Me1_v2_0186590	-1.36701	2.08e-07	AT3G09050
Me1_v2_0158930	-1.36936	4.49e-05	#N/A
Me1_v2_0105180	-1.3722	0.000399	AT1G17870
Me1_v2_0141960	-1.37249	1.73e-07	AT1G18060
Me1_v2_0134820	-1.37263	3.75e-07	AT2G21970
Me1_v2_0067520	-1.37333	5.42e-05	#N/A
Me1_v2_0139000	-1.37406	0.00512402	AT4G37870
Me1_v2_0212720	-1.37958	0.000138	AT2G32810
Me1_v2_0185340	-1.38008	5.06e-07	AT5G09300
Me1_v2_0166270	-1.38283	3.26e-05	AT4G29720
Me1_v2_0191910	-1.38532	1.09e-06	AT5G12180
Me1_v2_0228930	-1.387	5.47e-05	AT1G72570
Me1_v2_0106110	-1.38728	3.7e-05	#N/A
Me1_v2_0075970	-1.38758	9.82e-07	#N/A
Me1_v2_0218650	-1.38983	4.77e-09	AT4G26080
Me1_v2_0091580	-1.38996	2.57e-06	#N/A
Me1_v2_0093210	-1.39138	2.7e-07	AT1G10630
Me1_v2_0053680	-1.3915	3.96e-06	#N/A
Me1_v2_0075980	-1.39169	8.22e-06	#N/A
Me1_v2_0099620	-1.39762	4.22e-06	AT4G11560
Me1_v2_0166780	-1.39853	0.00318016	AT1G80090
Me1_v2_0224030	-1.40352	4.39e-09	AT1G08110
Me1_v2_0116660	-1.40979	9.54e-09	AT1G10800
Me1_v2_0100180	-1.41001	2.01e-05	AT3G59410
Me1_v2_0217690	-1.41491	5.07e-06	#N/A
Me1_v2_0091090	-1.41618	2.54e-07	#N/A
Me1_v2_0009490	-1.41765	5.51e-05	#N/A
Me1_v2_0231110	-1.41925	3.79e-06	AT1G52690
Me1_v2_0154300	-1.42064	0.000674	#N/A
Me1_v2_0028080	-1.42386	2.09e-07	AT1G72770
Me1_v2_0069900	-1.42456	0.00458892	#N/A
Me1_v2_0135890	-1.42666	0.000678	AT3G22840
Me1_v2_0072530	-1.42724	5.1e-07	AT2G40170
Me1_v2_0207400	-1.43356	6.92e-09	AT3G06850
Me1_v2_0158070	-1.43466	0.000277	#N/A
Me1_v2_0152240	-1.44059	0.000593	AT1G07645
Me1_v2_0077410	-1.4428	0.000182	AT1G76250
Me1_v2_0100170	-1.44359	0.000229	AT3G59410
Me1_v2_0097840	-1.44371	4.61e-09	AT1G51720
Me1_v2_0135700	-1.44509	3.02e-08	AT3G20480
Me1_v2_0086870	-1.44678	1.85e-09	AT1G51720
Me1_v2_0119380	-1.4536	3.43e-06	AT3G47000
Me1_v2_0027640	-1.46067	3.1e-09	AT5G57050
Me1_v2_0060620	-1.46504	7.52e-09	#N/A
Me1_v2_0029430	-1.46626	1.08e-07	AT1G57770
Me1_v2_0023530	-1.46638	2.38e-06	#N/A
Me1_v2_0205170	-1.47611	5.75e-05	#N/A
Me1_v2_0125990	-1.47735	0.000221	#N/A
Me1_v2_0186190	-1.47934	0.000316	#N/A
Me1_v2_0114070	-1.481	3.6e-06	AT1G44575
Me1_v2_0028090	-1.48199	5.46e-07	#N/A
Me1_v2_0112010	-1.48343	0.00128994	#N/A
Me1_v2_0059820	-1.48584	3.58e-06	AT3G53790
Me1_v2_0125810	-1.48814	0.000389	#N/A
Me1_v2_0095270	-1.49239	4.74e-05	AT5G45020
Me1_v2_0137180	-1.49349	1.58e-08	AT1G11360
Me1_v2_0038540	-1.49492	0.00538669	#N/A
Me1_v2_0054690	-1.49525	9.29e-05	AT2G33380
Me1_v2_0089360	-1.49609	1.17e-06	#N/A
Me1_v2_0127310	-1.4986	3.99e-05	AT3G62860
Me1_v2_0222140	-1.50596	1.37e-05	#N/A
Me1_v2_0036200	-1.51051	0.000662	#N/A
Me1_v2_0158590	-1.51063	1.52e-07	#N/A
Me1_v2_0037190	-1.5148	0.00176855	#N/A
Me1_v2_0209710	-1.51484	1.46e-06	#N/A
Me1_v2_0126930	-1.51688	5.28e-08	#N/A
Me1_v2_0032550	-1.52103	8.27e-09	AT1G51720
Me1_v2_0084740	-1.52709	2.07e-05	#N/A
Me1_v2_0070080	-1.52939	0.00147084	#N/A
Me1_v2_0163490	-1.5306	4.39e-09	AT5G44310
Me1_v2_0152160	-1.53359	0.00134681	AT3G44150
Me1_v2_0017100	-1.54009	1.09e-08	AT1G51720
Me1_v2_0010860	-1.54031	1.77e-06	#N/A
Me1_v2_0230310	-1.54081	5.93e-08	AT1G64680
Me1_v2_0177610	-1.54107	0.000316	AT2G39770
Me1_v2_0097110	-1.54194	0.000297	AT4G28250
Me1_v2_0119400	-1.54444	3.72e-05	#N/A
Me1_v2_0101170	-1.54452	1.54e-05	AT3G27730
Me1_v2_0128890	-1.54588	2.14e-05	AT5G17170
Me1_v2_0120610	-1.54959	7.99e-05	AT5G03610
Me1_v2_0154290	-1.55286	2.26e-06	AT2G37970
Me1_v2_0136260	-1.55744	0.000396	#N/A
Me1_v2_0061820	-1.56429	0.000297	#N/A
Me1_v2_0227390	-1.56459	0.000636	#N/A
Me1_v2_0229460	-1.56655	5.28e-08	AT1G16770
Me1_v2_0053710	-1.57184	2.83e-05	#N/A
Me1_v2_0162920	-1.57393	3.03e-05	#N/A
Me1_v2_0227850	-1.57686	0.00509184	AT4G35100
Me1_v2_0159230	-1.57822	3.99e-06	AT4G10310
Me1_v2_0141770	-1.57989	2.46e-07	#N/A
Me1_v2_0229910	-1.58002	0.00535897	AT1G71340
Me1_v2_0149350	-1.58048	9.71e-06	AT5G67420
Me1_v2_0038900	-1.58132	3.94e-09	AT1G51720
Me1_v2_0175440	-1.58188	0.00358319	AT1G18260
Me1_v2_0129230	-1.58355	5.78e-06	#N/A
Me1_v2_0145630	-1.59215	8.83e-09	#N/A
Me1_v2_0072260	-1.59674	1.3e-05	AT2G29040
Me1_v2_0131360	-1.59702	0.000813	#N/A
Me1_v2_0165790	-1.60224	1.92e-08	AT3G50560
Me1_v2_0222160	-1.6068	3.27e-08	AT1G49670
Me1_v2_0212500	-1.6133	3.04e-05	#N/A
Me1_v2_0117110	-1.61359	1.66e-06	AT4G37270
Me1_v2_0194120	-1.61809	7.16e-09	#N/A
Me1_v2_0094340	-1.61822	0.00129994	#N/A
Me1_v2_0058100	-1.61933	9.01e-05	AT5G18970
Me1_v2_0126180	-1.61995	1.18e-05	AT3G15450
Me1_v2_0156270	-1.6266	5.8e-06	AT1G65480
Me1_v2_0201310	-1.62832	5.4e-05	#N/A
Me1_v2_0117120	-1.63589	8.73e-07	AT4G37270
Me1_v2_0188300	-1.65337	2.8e-05	#N/A
Me1_v2_0122310	-1.65692	2.36e-06	AT3G56090
Me1_v2_0193880	-1.66036	2.18e-05	AT1G64660
Me1_v2_0153720	-1.66064	2.48e-06	AT4G18990
Me1_v2_0035280	-1.665	8.02e-07	AT4G37270
Me1_v2_0064680	-1.66533	5.13e-05	AT3G03380
Me1_v2_0131370	-1.67429	0.00184064	AT1G78540
Me1_v2_0105850	-1.67699	0.000816	#N/A
Me1_v2_0110140	-1.68963	1.68e-05	AT1G07230
Me1_v2_0194250	-1.68981	0.000237	#N/A
Me1_v2_0033370	-1.69031	8.93e-06	AT4G37270
Me1_v2_0128730	-1.69591	9.98e-05	#N/A
Me1_v2_0163470	-1.69722	2.57e-06	AT5G44310
Me1_v2_0190090	-1.71337	4.3e-06	#N/A
Me1_v2_0153680	-1.75056	1.41e-06	AT1G11545
Me1_v2_0032760	-1.75323	4.67e-06	ATCG00500
Me1_v2_0202110	-1.76107	2.33e-07	AT4G35770
Me1_v2_0026200	-1.76406	0.00212516	#N/A
Me1_v2_0191760	-1.76765	8.81e-07	#N/A
Me1_v2_0191530	-1.77113	8.64e-05	#N/A
Me1_v2_0053690	-1.77318	4.05e-06	#N/A
Me1_v2_0100460	-1.77355	5.7e-05	#N/A
Me1_v2_0230240	-1.78258	6.56e-10	AT5G51030
Me1_v2_0207050	-1.78638	7.78e-05	AT1G75430
Me1_v2_0073090	-1.78677	0.000208	AT1G20620
Me1_v2_0020410	-1.79933	0.000239	#N/A
Me1_v2_0138680	-1.80184	0.00551763	#N/A
Me1_v2_0144330	-1.80639	1.72e-05	#N/A
Me1_v2_0052600	-1.80738	3.11e-07	AT2G14750
Me1_v2_0208250	-1.81786	0.00186619	#N/A
Me1_v2_0157480	-1.83546	0.000111	AT2G15620
Me1_v2_0165170	-1.85404	0.000213	AT2G32270
Me1_v2_0142420	-1.86309	1.54e-06	#N/A
Me1_v2_0165800	-1.87176	0.00531357	AT3G50560
Me1_v2_0145300	-1.88062	0.000427	#N/A
Me1_v2_0131850	-1.89024	4.7e-06	AT5G65130
Me1_v2_0111480	-1.89077	3.69e-06	#N/A
Me1_v2_0064700	-1.89244	3.21e-06	AT3G03380
Me1_v2_0067060	-1.89924	2.51e-08	AT1G15000
Me1_v2_0065510	-1.9027	0.000961	AT4G39110
Me1_v2_0182150	-1.91337	0.000974	#N/A
Me1_v2_0151790	-1.92421	3.79e-06	AT1G44575
Me1_v2_0176580	-1.92928	2.75e-05	#N/A
Me1_v2_0183390	-1.94307	6.45e-06	#N/A
Me1_v2_0142440	-1.94348	2.14e-07	#N/A
Me1_v2_0065530	-1.9529	0.000501	AT5G24010
Me1_v2_0086060	-1.95371	2.93e-06	#N/A
Me1_v2_0142970	-1.95409	3.93e-07	AT3G10740
Me1_v2_0165180	-1.956	0.000156	AT5G62160
Me1_v2_0100190	-1.95744	8.51e-07	AT3G22840
Me1_v2_0085960	-1.9678	0.00066	AT5G50700
Me1_v2_0089860	-1.97743	1e-08	#N/A
Me1_v2_0172760	-1.98169	0.00730298	AT5G50700
Me1_v2_0187120	-1.98357	6.51e-07	#N/A
Me1_v2_0007990	-1.98422	2.97e-05	#N/A
Me1_v2_0195300	-1.9858	0.00376668	AT3G22840
Me1_v2_0189820	-1.99074	1.97e-05	AT4G37000
Me1_v2_0162510	-1.9935	0.000194	#N/A
Me1_v2_0155410	-1.99659	4.32e-08	AT1G74520
Me1_v2_0055710	-2.01448	1.14e-05	AT5G44310
Me1_v2_0098580	-2.0278	0.000144	#N/A
Me1_v2_0070090	-2.0432	5.83e-05	AT2G18340
Me1_v2_0015880	-2.04389	2.88e-05	AT2G30080
Me1_v2_0042830	-2.04555	0.00824746	#N/A
Me1_v2_0103580	-2.06049	0.00182712	#N/A
Me1_v2_0086080	-2.12145	1.07e-05	#N/A
Me1_v2_0114890	-2.12681	9.82e-06	#N/A
Me1_v2_0003970	-2.14401	2.06e-05	AT3G03380
Me1_v2_0160010	-2.1487	1.22e-05	AT5G13720
Me1_v2_0188200	-2.16602	0.000197	#N/A
Me1_v2_0175150	-2.17065	2.09e-06	#N/A
Me1_v2_0039990	-2.1714	1.99e-07	#N/A
Me1_v2_0172820	-2.17876	1.77e-08	#N/A
Me1_v2_0099890	-2.20371	0.00535522	#N/A
Me1_v2_0207470	-2.22827	9.22e-05	AT4G14690
Me1_v2_0197330	-2.23311	5e-05	AT3G60750
Me1_v2_0111910	-2.2745	1.04e-05	#N/A
Me1_v2_0181840	-2.28155	0.000976	AT5G50700
Me1_v2_0158830	-2.2884	7.49e-07	AT4G27310
Me1_v2_0219390	-2.32953	1.15e-06	AT5G66780
Me1_v2_0120470	-2.34764	8.14e-06	AT2G46800
Me1_v2_0162110	-2.37745	5.85e-08	AT4G25000
Me1_v2_0089480	-2.39117	3.54e-07	AT3G48530
Me1_v2_0108380	-2.42517	4.32e-08	#N/A
Me1_v2_0151470	-2.43343	2.46e-08	#N/A
Me1_v2_0117080	-2.47282	2.89e-08	#N/A
Me1_v2_0193110	-2.5012	0.00172686	#N/A
Me1_v2_0071020	-2.57721	2.41e-06	AT1G09780
Me1_v2_0034650	-2.59172	1.04e-06	#N/A
Me1_v2_0110100	-2.66576	4.31e-06	#N/A
Me1_v2_0009730	-2.66739	0.00036	#N/A
Me1_v2_0080920	-2.68841	5.69e-06	AT1G18100
Me1_v2_0224040	-2.75201	2.97e-06	#N/A
Me1_v2_0040160	-2.79696	9.54e-09	#N/A
Me1_v2_0208220	-2.83464	7.31e-05	AT5G40650
Me1_v2_0051540	-2.88768	0.000199	AT5G45690
Me1_v2_0206040	-2.96185	0.000445	#N/A
Me1_v2_0126190	-2.98247	0.000342	#N/A
Me1_v2_0200000	-3.02361	8.5e-11	AT5G51010
Me1_v2_0212540	-3.05116	0.00184673	#N/A
Me1_v2_0128710	-3.06896	0.00306519	#N/A
Me1_v2_0206050	-3.11348	0.000312	#N/A
Me1_v2_0023730	-3.13262	0.000656	#N/A
Me1_v2_0102570	-3.34772	8.79e-06	AT3G22840
